# IL-33 priming and antigenic stimulation synergistically promote the transcription of proinflammatory cytokine and chemokine genes in human skin mast cells

**DOI:** 10.1101/2022.04.14.488379

**Authors:** Junfeng Gao, Yapeng Li, Xiaoyu Guan, Zahraa Mohammed, Gregorio Gomez, Yvonne Hui, Dianzheng Zhao, Carole A. Oskeritzian, Hua Huang

## Abstract

**Background:** Antigenic stimulation through cross-linking the IgE receptor and epithelial cell-derived cytokine IL-33 are potent stimuli of mast cell (MC) activation. Moreover, IL-33 primes a variety of cell types, including MCs to respond more vigorously to external stimuli. However, target genes induced by the combined IL-33 priming and antigenic stimulation have not been investigated in human skin mast cells (HSMCs) in a genome-wide manner. Furthermore, epigenetic changes induced by the combined IL-33 priming and antigenic stimulation have not been evaluated.

**Results:** We found that IL-33 priming of HSMCs enhanced their capacity to promote transcriptional synergy of the *IL1B* and *CXCL8* genes by 16- and 3-fold, respectively, in response to combined IL-33 and antigen stimulation compared to without IL-33 priming. We identified the target genes in IL-33-primed HSMCs in response to the combined IL-33 and antigenic stimulation using RNA sequencing (RNA-seq). We found that the majority of genes synergistically upregulated in the IL-33-primed HSMCs in response to the combined IL-33 and antigenic stimulation were predominantly proinflammatory cytokine and chemokine genes. Moreover, the combined IL-33 priming and antigenic stimulation increase chromatin accessibility in the synergy target genes but not synergistically. Transcription factor binding motif analysis revealed more binding sites for NF-κB, AP-1, GABPA, and RAP1 in the induced or increased chromatin accessible regions of the synergy target genes.

**Conclusions:** Our study demonstrates that IL-33 priming greatly potentiates MCs’ ability to transcribe proinflammatory cytokine and chemokine genes in response to antigenic stimulation, shining light on how epithelial cell-derived cytokine IL-33 can cause exacerbation of skin MC-mediated allergic inflammation.
