## Supplementary material for "IL-33 priming and antigenic stimulation synergistically promote the transcription of proinflammatory cytokine and chemokine genes in human skin mast cells": Table S6

### Sheet: Sheet1
Table S6. Sequences of primers used for qPCR
Gene	5' primer	3' primer
CXCL2	GGCAGAAAGCTTGTCTCAACCC	CTCCTTCAGGAACAGCCACCAA
CCL1	ACCAGCTCCATCTGCTCCAATG	TGTGCCTCTGAACCCATCCAAC
IL1B	GGAGAATGACCTGAGCACCT	GGAGGTGGAGAGCTTTCAGT
NAMPT	AGGGTTACAAGTTGCTGCCACC	GGAGGTGGAGAGCTTTCAGT
CXCL8	GAGAGTGATTGAGAGTGGACCAC	CACAACCCTCTGCACCCAGTTT
CD274	TGACCTACTGGCATTTGCTG	TCAGGTCTTCCTCTCCATGC
IL7R	ATCGCAGCACTCACTGACCTGT	TCAGGCACTTTACCTCCACGAG
NFKB1	GCAGCACTACTTCTTGACCACC	TCTGCTCCTGAGCATTGACGTC
FCGR2A	TCCAAGCCTGTGACCATCACTG	CCACTACAGCAGCAACAATGGC
BCL2A1	GGATAAGGCAAAACGGAGGCTG	CAGTATTGCTTCAGGAGAGATAGC
TNFAIP8	AGTCATCAAGCTGGCCATTC	GTCCATGTGACTTGGCAGTG
HPRT	CTCATGGACTAATTATGGACAGGAC	GCAGGTCAGCAAAGAATTTATAGCC
